# FAO-supported OxPhos leukemic stem cells are sensitive to cold

**DOI:** 10.1101/2023.04.17.537132

**Authors:** Emmanuel Griessinger, Diego Pereira-Martins, Marielle Nebout, Claudie Bosc, Estelle Saland, Emilie Boet, Ambrine Sahal, Johanna Chiche, Delphine Debayle, Lucille Fleuriot, Maurien Pruis, Véronique De Mas, François Vergez, Christian Récher, Gerwin Huls, Jean-Emmanuel Sarry, Jan Jacob Schuringa, Jean-François Peyron

## Abstract

Targeting mitochondrial oxidative phosphorylation (OxPhos) metabolism has revealed a potential weakness for leukemic stem cells (LSCs) that can be exploited for therapeutic purposes. Fatty acids oxidation (FAO) is a crucial OxPhos-fueling catabolic pathway for some AML and for chemotherapy-resistant AML cells. Here, we identified cold sensitivity at 4°C (cold killing challenge: CKC4), as a novel vulnerability that selectively kills FAO-supported OxPhos LSCs in Acute Myeloid Leukemia while sparing normal hematopoietic stem cells (HSCs). Cell death of OxPhos leukemic cells was induced by membrane permeabilization at 4°C while by sharp contrast, leukemic cells relying on glycolysis were resistant. Forcing glycolytic cells into OxPhos metabolism sensitized them to CKC4. We show using lipidomic and proteomic analyzes that OxPhos shapes the composition of the plasma membrane and introduce variation of 22 lipid subfamilies between cold-sensitive and cold-resistant cells. Cold sensitivity is a potential OxPhos biomarker.

**Significance:** This study reveals that mitochondrial energetics fueled by FAO metabolism introduces membrane fragility upon cold exposure in OxPhos-driven AMLs and in LSCs. This novel physical property of Leukemic cells and LSCs opens new avenues for biomarker and diagnostics as well as for anti-OxPhos drug screening and LSCs targeting.

**One Sentence Summary:** OxPhos leukemic cells die at 4°C
