## Supplemental Table1 for "FAO-supported OxPhos leukemic stem cells are sensitive to cold"

### Sheet: Characteristics of AML patient 
		Supplemental Table 1: Characteristics of AML patient samples.
		Patient ID	age	sex	WBC (G/L)	FAB	karyotype	Response	Relapse status	FLT3	NPM	Risk group	OS (days)	RFS (days)
		#1	77	F	14.6	M1	47,XX,+8[15]/45,XX,-7[4]/46,XX[1]	failed	NON	wt	wt	adverse	76	-
		#2	23	M	118.1	M4	46,XY,?inv(2)(p?21q?21),del(5)(p13p15),-7[10]	CR	NON	wt	wt	adverse	958	918
		#3	43	F	230.6	M1	46,XX	CR	NON	wt	mut	favorable	-	-
		#4	-	-	-	-	-	-	-	-	-	-	-	-
		#5	57	F	76.3	M5	46,XX	CR	NON	mut	mut	favorable	2 532	2490
		#6	77	M	106	-	46,XY		NON	wt	wt	favorable	13	-
		#7	43	F	22.1	M5	46,XX	no evaluation	NON	ITD	na	INTERM/NK	76	27
		#8	-	-	-	-	-	-	-	-	-	-	-	-
		#9	-	-	-	-	-	-	-	ITD	mut	-	55	-
		#10	-	-	-	-	-	-	-	-	-	-	3572	-
		#11	17	M	107.4	-	46,XY	CR	NON	wt	wt	INTERM/NK	4685	-
		#12	22	M	48.8	M1	46,XY	CR	NON	ITD	mut	INTERM/NK	2701	2633
		#13	67	M	2.4		46,XY	PR	Relapsed	wt	na	INTERM/NK	238	106
		#14	66	M	22	-	47,XY, +8	PR	NON	na	na	INTERM/NK	850	-
		#15	-	-	-	-	-	-	-	-	-	-	-	-
		#16	59	F	33.9	-	complex	PR	NON	wt	na	adverse	207	-
		#17	31	M	3.2	-	46,XY	CR	Relapsed	wt	na	INTERM/NK	4 226	1296
		#18	84	F	195.6	M5	46,XX		NON	wt	na	INTERM/NK	276	-
		#19	45	M	52.6	M2	46,XY	CR	Relapsed	ITD	mut	INTERM/NK	247	190
		#20	72	F	89.3	M1	46,XX	CR	NON	ITD	mut	favorable	179	144
		#21	60	M	125.2	M5	46,XY,T (7;11) P15;P15 [10]	?	NON	ITD	na	adverse	89	-
		#22	46	M	104.5	-	46,XY			ITD	mut	INTERM/NK	3834	3804
		#23	68	F	171.7	-	46,XX	failed	NON	ITD	na	INTERM/NK	124
		#24	64	F	335.6	-	na		NON	ITD	mut	-	-	-
		#25	69	M	145.4	M5	46,XY	CR	Relapsed (chloroma)	ITD	mut	favorable	392	307
		#26	-	-	-	-	-	-	-	-	-	-	-
		#27	69	F	236.4	M1	46,XX	failed	NON	ITD	mut	favorable	42	-
		#28	-	-	-	-	-	-	-	-	-	-	-	-
		#29	49	F	36.4	-	46,XX	CR	NON	wt	mut	favorable	3 637	3600
		#30	80	F	98.7	M5	46,XX		NON	ITD	wt	INTERM/NK		-
		#31	57	M	76.5	M!	46,XY	CR	NON	ITD	mut	adverse	757	723
		#32	55	M	165	M5	45,XY, -8	PR	Relapsed	na	na	-	261	133
		#33	52	F	82.5	-	46,XX	CR	NON	ITD	mut	adverse	215	27
		#34	46	M	307.9	M1	46,XY	CR	NON	ITD	mut	INTERM/NK	709	677
		#35	63	F	-	M1	46,XX	CR	Relapsed	ITD	mut	INTERM/NK	286	62
		#36	61	F	55.7	M1	46,XX	CR	NON	wt	mut	favorable	2047	2007
		#37	68	M	100.6	M5	46,XY	PR - CR	NON	wt	wt	INTERM/NK	844	728
		#38	70	F	236.4	M1	46,XX	failed	NON	ITD	mut	favorable	-	-
		#39	43	F	230.6	M1	46,XX	CR	NON	wt	mut	favorable	2 664	2638
		#40	66	M	135.8	M2	46,XY,del(12) +8 der(11)t(11;11)	early death	-	wt	mut	favorable	34	-
		#41	64	M	88.3	M5	47,XY,+8 ,-7	CR	NON	wt	wt	adverse	345	305
		#42	48	M	21.8	M5	46,XY	CR	Relapsed	mut	mut	favorable	977	214
		#43	46	M	73.2	M4	46,XY	CR	NON	mut	mut	favorable	619	582
		#44	63	F	192.9	M1	46,XX	CR	Relapsed	ITD mut	mut	adverse	433	58
		#45	60	F	67	M4	47,XX,+8	CR	NON	wt	wt	adverse	688	633
		#46	50	M	76.2	M4	46,XY	CR	Relapsed	wt	wt	INTERM/NK	477	132
		#47	76	M	100.2	M2	47,XY,+8	early death	-	wt	wt	INTERM	6	-
		#48	67	F	73.5	M1	44,XX,del(2),del(5),add(11),-17,-18	failed	-	wt	wt	adverse	28	-
		#49	56	M	25.5	M2	45,X,-Y,t(11;17)	CR	NON	wt	wt	interm	672	633
		#50	38	M	112.4	M5	46,XY,inv(16)	CR	NON	wt	wt	favorable	514	476
		#51	58	M	83.6	M1	46,XY	CR	Relapsed	ITD	mut	interm	252	160
		#52	55	F	41.6	M2	46,XX	CR	NON	wt	mut	favorable	357	315
		#53	55	M	490	M1	46,XY	early death	-	ITD	wt	adverse	36	-
		#54	74	F	58.8	M1	46,XX	CR	NON	ITD	mut	INTERM/NK	480	440
		#55	53	M	14.9	M4	46,XY,del(7) inv(16)	CR	NON	wt	wt	favorable	512	350
		All samples were obtained at diagnosis. WBC: White Blood Cell Count. FAB: French-American-British classification. Not determined (-). Gender female (F) male (M). Complete remission (CR). Partial remission (PR). Non relapsed (NON). FMS-like tyrosine kinase-3 internal tandem duplication (ITD) Mutation (mut). No answer (na). Non mutated wild type (wt). Intermediate risk group normal karyotype (INTER…
